# dsRNA-based viromics: A novel tool unveiled hidden soil viral diversity and richness

**DOI:** 10.1101/2023.05.10.540251

**Authors:** A. Poursalavati, A. Larafa, M.L. Fall

## Abstract

Viruses play a crucial role in agroecosystem functioning. However, few studies have examined the diversity of the soil virome, especially when it comes to RNA viruses. Despite the great progress in viral metagenomics and metatranscriptomics (metaviromics) toward RNA viruses characterization, soil RNA viruses’ ecology is embryonic compared to DNA viruses. We currently lack a wet lab. method to accurately unhide the true soil viral diversity. To overcome this limitation, we developed dsRNA-based methods capitalizing on our expertise in soil RNA extraction and dsRNA extraction ported from studies of phyllosphere viral diversity. This proposed method detected both RNA and DNA viruses and is proven to capture a greater soil virus diversity than existing methods, virion-associated nucleic enrichment, and metaviromics. Indeed, using this method we detected 284 novel RNA-dependent RNA polymerases and expanded the diversity of *Birnaviridae* and *Retroviridae* viral families to agricultural soil, which, to our knowledge, have never been reported in such ecosystem. The dsRNA-based method is cost-effective in terms of affordability and requirements for data processing, facilitating large-scale and high-throughput soil sample processing to unlock the potential of the soil virome and its impact on biogeochemical processes (e.g. carbon and nutrient cycling). This method can also benefit future studies of viruses in complex environments, for example, to characterize RNA viruses in the human gut or aquatic environment where RNA viruses are less studied mainly because of technical limitations.
