## Supplementary material for "dsRNA-based viromics: A novel tool unveiled hidden soil viral diversity and richness": SuppFile1.xlsx

### Sheet: CCC-dsRNA
RAW
file	format	type	num_seqs	sum_len	min_len	avg_len	max_len
dsRNA-Cellu-M1_S70_L001_R1_001.fastq.gz	FASTQ	DNA	124102	37354702	301	301	301
dsRNA-Cellu-M1_S70_L001_R2_001.fastq.gz	FASTQ	DNA	124102	37354702	301	301	301
dsRNA-Cellu-M2_S71_L001_R1_001.fastq.gz	FASTQ	DNA	42931	12922231	301	301	301
dsRNA-Cellu-M2_S71_L001_R2_001.fastq.gz	FASTQ	DNA	42931	12922231	301	301	301
dsRNA-Cellu-M3_S73_L001_R1_001.fastq.gz	FASTQ	DNA	150635	45341135	301	301	301
dsRNA-Cellu-M3_S73_L001_R2_001.fastq.gz	FASTQ	DNA	150635	45341135	301	301	301
dsRNA-Cellu-M4_S74_L001_R1_001.fastq.gz	FASTQ	DNA	110197	33169297	301	301	301
dsRNA-Cellu-M4_S74_L001_R2_001.fastq.gz	FASTQ	DNA	110197	33169297	301	301	301
dsRNA-Cellu-O1_S83_L001_R1_001.fastq.gz	FASTQ	DNA	163865	49323365	301	301	301
dsRNA-Cellu-O1_S83_L001_R2_001.fastq.gz	FASTQ	DNA	163865	49323365	301	301	301
dsRNA-Cellu-O2_S72_L001_R1_001.fastq.gz	FASTQ	DNA	428397	128947497	301	301	301
dsRNA-Cellu-O2_S72_L001_R2_001.fastq.gz	FASTQ	DNA	428397	128947497	301	301	301
dsRNA-Cellu-O3_S84_L001_R1_001.fastq.gz	FASTQ	DNA	20141	6062441	301	301	301
dsRNA-Cellu-O3_S84_L001_R2_001.fastq.gz	FASTQ	DNA	20141	6062441	301	301	301
dsRNA-Cellu-O4_S75_L001_R1_001.fastq.gz	FASTQ	DNA	452220	136118220	301	301	301
dsRNA-Cellu-O4_S75_L001_R2_001.fastq.gz	FASTQ	DNA	452220	136118220	301	301	301
Trimmed
file	format	type	num_seqs	sum_len	min_len	avg_len	max_len
dsRNA-Cellu-M1_S70_L001_R1_001.trimmed.fastq.gz	FASTQ	DNA	122900	18509374	20	150.6	301
dsRNA-Cellu-M1_S70_L001_R1_001.unpaired.fastq.gz	FASTQ	DNA	821	182869	27	222.7	301
dsRNA-Cellu-M1_S70_L001_R2_001.trimmed.fastq.gz	FASTQ	DNA	122900	18487278	17	150.4	301
dsRNA-Cellu-M1_S70_L001_R2_001.unpaired.fastq.gz	FASTQ	DNA	60	13554	38	225.9	301
dsRNA-Cellu-M2_S71_L001_R1_001.trimmed.fastq.gz	FASTQ	DNA	42018	6338612	15	150.9	301
dsRNA-Cellu-M2_S71_L001_R1_001.unpaired.fastq.gz	FASTQ	DNA	619	148403	27	239.7	301
dsRNA-Cellu-M2_S71_L001_R2_001.trimmed.fastq.gz	FASTQ	DNA	42018	6319005	15	150.4	301
dsRNA-Cellu-M2_S71_L001_R2_001.unpaired.fastq.gz	FASTQ	DNA	68	17391	29	255.8	301
dsRNA-Cellu-M3_S73_L001_R1_001.trimmed.fastq.gz	FASTQ	DNA	149274	18002060	21	120.6	301
dsRNA-Cellu-M3_S73_L001_R1_001.unpaired.fastq.gz	FASTQ	DNA	912	161541	23	177.1	301
dsRNA-Cellu-M3_S73_L001_R2_001.trimmed.fastq.gz	FASTQ	DNA	149274	17990460	21	120.5	301
dsRNA-Cellu-M3_S73_L001_R2_001.unpaired.fastq.gz	FASTQ	DNA	86	13001	28	151.2	301
dsRNA-Cellu-M4_S74_L001_R1_001.trimmed.fastq.gz	FASTQ	DNA	106915	20356975	23	190.4	301
dsRNA-Cellu-M4_S74_L001_R1_001.unpaired.fastq.gz	FASTQ	DNA	1909	489308	29	256.3	301
dsRNA-Cellu-M4_S74_L001_R2_001.trimmed.fastq.gz	FASTQ	DNA	106915	20279057	23	189.7	301
dsRNA-Cellu-M4_S74_L001_R2_001.unpaired.fastq.gz	FASTQ	DNA	281	53617	27	190.8	301
dsRNA-Cellu-O1_S83_L001_R1_001.trimmed.fastq.gz	FASTQ	DNA	161458	20799860	21	128.8	301
dsRNA-Cellu-O1_S83_L001_R1_001.unpaired.fastq.gz	FASTQ	DNA	1625	370617	23	228.1	301
dsRNA-Cellu-O1_S83_L001_R2_001.trimmed.fastq.gz	FASTQ	DNA	161458	20766518	21	128.6	301
dsRNA-Cellu-O1_S83_L001_R2_001.unpaired.fastq.gz	FASTQ	DNA	89	15146	23	170.2	301
dsRNA-Cellu-O2_S72_L001_R1_001.trimmed.fastq.gz	FASTQ	DNA	425124	59488489	15	139.9	301
dsRNA-Cellu-O2_S72_L001_R1_001.unpaired.fastq.gz	FASTQ	DNA	1982	396721	27	200.2	301
dsRNA-Cellu-O2_S72_L001_R2_001.trimmed.fastq.gz	FASTQ	DNA	425124	59388285	15	139.7	301
dsRNA-Cellu-O2_S72_L001_R2_001.unpaired.fastq.gz	FASTQ	DNA	158	34490	29	218.3	301
dsRNA-Cellu-O3_S84_L001_R1_001.trimmed.fastq.gz	FASTQ	DNA	17821	3449440	27	193.6	301
dsRNA-Cellu-O3_S84_L001_R1_001.unpaired.fastq.gz	FASTQ	DNA	1424	385739	41	270.9	301
dsRNA-Cellu-O3_S84_L001_R2_001.trimmed.fastq.gz	FASTQ	DNA	17821	3425794	27	192.2	301
dsRNA-Cellu-O3_S84_L001_R2_001.unpaired.fastq.gz	FASTQ	DNA	121	21337	31	176.3	301
dsRNA-Cellu-O4_S75_L001_R1_001.trimmed.fastq.gz	FASTQ	DNA	448404	56496729	16	126	301
dsRNA-Cellu-O4_S75_L001_R1_001.unpaired.fastq.gz	FASTQ	DNA	2473	474103	24	191.7	301
dsRNA-Cellu-O4_S75_L001_R2_001.trimmed.fastq.gz	FASTQ	DNA	448404	56416601	16	125.8	301
dsRNA-Cellu-O4_S75_L001_R2_001.unpaired.fastq.gz	FASTQ	DNA	205	41260	27	201.3	301
Cleaned
file	format	type	num_seqs	sum_len	min_len	avg_len	max_len
dsRNA-Cellu-M1_S70_Paired_Cleaned.fq.1.gz	FASTQ	DNA	102963	15026876	20	145.9	301
dsRNA-Cellu-M1_S70_Paired_Cleaned.fq.2.gz	FASTQ	DNA	102963	15010295	17	145.8	301
dsRNA-Cellu-M1_S70_Unpaired_Cleaned.fq.gz	FASTQ	DNA	811	181143	27	223.4	301
dsRNA-Cellu-M2_S71_Paired_Cleaned.fq.1.gz	FASTQ	DNA	35568	5107042	15	143.6	301
dsRNA-Cellu-M2_S71_Paired_Cleaned.fq.2.gz	FASTQ	DNA	35568	5091629	15	143.2	301
dsRNA-Cellu-M2_S71_Unpaired_Cleaned.fq.gz	FASTQ	DNA	632	152026	27	240.5	301
dsRNA-Cellu-M3_S73_Paired_Cleaned.fq.1.gz	FASTQ	DNA	128090	14764063	21	115.3	301
dsRNA-Cellu-M3_S73_Paired_Cleaned.fq.2.gz	FASTQ	DNA	128090	14756416	21	115.2	301
dsRNA-Cellu-M3_S73_Unpaired_Cleaned.fq.gz	FASTQ	DNA	900	153705	23	170.8	301
dsRNA-Cellu-M4_S74_Paired_Cleaned.fq.1.gz	FASTQ	DNA	86567	16093598	23	185.9	301
dsRNA-Cellu-M4_S74_Paired_Cleaned.fq.2.gz	FASTQ	DNA	86567	16033226	23	185.2	301
dsRNA-Cellu-M4_S74_Unpaired_Cleaned.fq.gz	FASTQ	DNA	2053	506611	27	246.8	301
dsRNA-Cellu-O1_S83_Paired_Cleaned.fq.1.gz	FASTQ	DNA	136450	16677694	21	122.2	301
dsRNA-Cellu-O1_S83_Paired_Cleaned.fq.2.gz	FASTQ	DNA	136450	16652794	21	122	301
dsRNA-Cellu-O1_S83_Unpaired_Cleaned.fq.gz	FASTQ	DNA	1610	360269	23	223.8	301
dsRNA-Cellu-O2_S72_Paired_Cleaned.fq.1.gz	FASTQ	DNA	353720	46682543	15	132	301
dsRNA-Cellu-O2_S72_Paired_Cleaned.fq.2.gz	FASTQ	DNA	353720	46616122	15	131.8	301
dsRNA-Cellu-O2_S72_Unpaired_Cleaned.fq.gz	FASTQ	DNA	1902	374618	27	197	301
dsRNA-Cellu-O3_S84_Paired_Cleaned.fq.1.gz	FASTQ	DNA	13839	2570647	27	185.8	301
dsRNA-Cellu-O3_S84_Paired_Cleaned.fq.2.gz	FASTQ	DNA	13839	2552222	27	184.4	301
dsRNA-Cellu-O3_S84_Unpaired_Cleaned.fq.gz	FASTQ	DNA	1463	383734	31	262.3	301
dsRNA-Cellu-O4_S75_Paired_Cleaned.fq.1.gz	FASTQ	DNA	381254	45322224	16	118.9	301
dsRNA-Cellu-O4_S75_Paired_Cleaned.fq.2.gz	FASTQ	DNA	381254	45269231	16	118.7	301
dsRNA-Cellu-O4_S75_Unpaired_Cleaned.fq.gz	FASTQ	DNA	2427	456007	24	187.9	301
Assembly
file	format	type	num_seqs	sum_len	min_len	avg_len	max_len
dsRNA-Cellu-M1_S70_CleanedAssembled/final.contigs.fa	FASTA	DNA	12195	5234620	150	429.2	20057
dsRNA-Cellu-M2_S71_CleanedAssembled/final.contigs.fa	FASTA	DNA	7033	2552647	154	363	2346
dsRNA-Cellu-M3_S73_CleanedAssembled/final.contigs.fa	FASTA	DNA	8959	3890640	150	434.3	17835
dsRNA-Cellu-M4_S74_CleanedAssembled/final.contigs.fa	FASTA	DNA	17973	7768785	150	432.2	18410
dsRNA-Cellu-O1_S83_CleanedAssembled/final.contigs.fa	FASTA	DNA	8926	4401305	151	493.1	18391
dsRNA-Cellu-O2_S72_CleanedAssembled/final.contigs.fa	FASTA	DNA	11233	6937627	155	617.6	48402
dsRNA-Cellu-O3_S84_CleanedAssembled/final.contigs.fa	FASTA	DNA	5501	1823381	165	331.5	2292
dsRNA-Cellu-O4_S75_CleanedAssembled/final.contigs.fa	FASTA	DNA	10017	6380211	153	636.9	63150
GeNomad
file	format	type	num_seqs	sum_len	min_len	avg_len	max_len
dsRNA-Cellu-M1_S70_Cleaned_geNomad	FASTA	DNA	7768	2730775	151	351.5	3551
dsRNA-Cellu-M2_S71_Cleaned_geNomad	FASTA	DNA	4986	1676977	154	336.3	1441
dsRNA-Cellu-M3_S73_Cleaned_geNomad	FASTA	DNA	5015	1720797	150	343.1	3573
dsRNA-Cellu-M4_S74_Cleaned_geNomad	FASTA	DNA	12565	4519802	150	359.7	6096
dsRNA-Cellu-O1_S83_Cleaned_geNomad	FASTA	DNA	4438	1514500	151	341.3	5247
dsRNA-Cellu-O2_S72_Cleaned_geNomad	FASTA	DNA	6334	2110749	155	333.2	30947
dsRNA-Cellu-O3_S84_Cleaned_geNomad	FASTA	DNA	3594	1106649	168	307.9	1211
dsRNA-Cellu-O4_S75_Cleaned_geNomad	FASTA	DNA	5370	1819844	153	338.9	52173

### Sheet: RPT-dsRNA
RAW
file	format	type	num_seqs	sum_len	min_len	avg_len	max_len
M1-RNds_S9_L001_R1_001.fastq.gz	FASTQ	DNA	1004756	302431556	301	301	301
M1-RNds_S9_L001_R2_001.fastq.gz	FASTQ	DNA	1004756	302431556	301	301	301
M2-RNds_S10_L001_R1_001.fastq.gz	FASTQ	DNA	74992	22572592	301	301	301
M2-RNds_S10_L001_R2_001.fastq.gz	FASTQ	DNA	74992	22572592	301	301	301
M3-RNds_S11_L001_R1_001.fastq.gz	FASTQ	DNA	47835	14398335	301	301	301
M3-RNds_S11_L001_R2_001.fastq.gz	FASTQ	DNA	47835	14398335	301	301	301
M4-RNds_S12_L001_R1_001.fastq.gz	FASTQ	DNA	98686	29704486	301	301	301
M4-RNds_S12_L001_R2_001.fastq.gz	FASTQ	DNA	98686	29704486	301	301	301
O1-RNds_S13_L001_R1_001.fastq.gz	FASTQ	DNA	154049	46368749	301	301	301
O1-RNds_S13_L001_R2_001.fastq.gz	FASTQ	DNA	154049	46368749	301	301	301
O2-RNds_S14_L001_R1_001.fastq.gz	FASTQ	DNA	70143	21113043	301	301	301
O2-RNds_S14_L001_R2_001.fastq.gz	FASTQ	DNA	70143	21113043	301	301	301
O3-RNds_S15_L001_R1_001.fastq.gz	FASTQ	DNA	113188	34069588	301	301	301
O3-RNds_S15_L001_R2_001.fastq.gz	FASTQ	DNA	113188	34069588	301	301	301
O4-RNds_S16_L001_R1_001.fastq.gz	FASTQ	DNA	187892	56555492	301	301	301
O4-RNds_S16_L001_R2_001.fastq.gz	FASTQ	DNA	187892	56555492	301	301	301
Trimmed
file	format	type	num_seqs	sum_len	min_len	avg_len	max_len
M1-RNds_S9_L001_R1_001.trimmed.fastq.gz	FASTQ	DNA	983537	240749447	15	244.8	301
M1-RNds_S9_L001_R1_001.unpaired.fastq.gz	FASTQ	DNA	11760	3305825	27	281.1	301
M1-RNds_S9_L001_R2_001.trimmed.fastq.gz	FASTQ	DNA	983537	240022766	15	244	301
M1-RNds_S9_L001_R2_001.unpaired.fastq.gz	FASTQ	DNA	1050	281064	23	267.7	301
M2-RNds_S10_L001_R1_001.trimmed.fastq.gz	FASTQ	DNA	69263	16541917	16	238.8	301
M2-RNds_S10_L001_R1_001.unpaired.fastq.gz	FASTQ	DNA	3789	1082356	52	285.7	301
M2-RNds_S10_L001_R2_001.trimmed.fastq.gz	FASTQ	DNA	69263	16496757	16	238.2	301
M2-RNds_S10_L001_R2_001.unpaired.fastq.gz	FASTQ	DNA	124	26159	37	211	301
M3-RNds_S11_L001_R1_001.trimmed.fastq.gz	FASTQ	DNA	44814	9888575	22	220.7	301
M3-RNds_S11_L001_R1_001.unpaired.fastq.gz	FASTQ	DNA	1790	503731	38	281.4	301
M3-RNds_S11_L001_R2_001.trimmed.fastq.gz	FASTQ	DNA	44814	9862387	22	220.1	301
M3-RNds_S11_L001_R2_001.unpaired.fastq.gz	FASTQ	DNA	56	12989	35	231.9	301
M4-RNds_S12_L001_R1_001.trimmed.fastq.gz	FASTQ	DNA	94208	23408102	28	248.5	301
M4-RNds_S12_L001_R1_001.unpaired.fastq.gz	FASTQ	DNA	2855	819065	47	286.9	301
M4-RNds_S12_L001_R2_001.trimmed.fastq.gz	FASTQ	DNA	94208	23330137	28	247.6	301
M4-RNds_S12_L001_R2_001.unpaired.fastq.gz	FASTQ	DNA	143	34200	16	239.2	301
O1-RNds_S13_L001_R1_001.trimmed.fastq.gz	FASTQ	DNA	149634	38090060	19	254.6	301
O1-RNds_S13_L001_R1_001.unpaired.fastq.gz	FASTQ	DNA	3232	932308	32	288.5	301
O1-RNds_S13_L001_R2_001.trimmed.fastq.gz	FASTQ	DNA	149634	37952754	19	253.6	301
O1-RNds_S13_L001_R2_001.unpaired.fastq.gz	FASTQ	DNA	205	55938	38	272.9	301
O2-RNds_S14_L001_R1_001.trimmed.fastq.gz	FASTQ	DNA	68817	13884148	20	201.8	301
O2-RNds_S14_L001_R1_001.unpaired.fastq.gz	FASTQ	DNA	799	215530	26	269.7	301
O2-RNds_S14_L001_R2_001.trimmed.fastq.gz	FASTQ	DNA	68817	13850950	20	201.3	301
O2-RNds_S14_L001_R2_001.unpaired.fastq.gz	FASTQ	DNA	50	12286	39	245.7	301
O3-RNds_S15_L001_R1_001.trimmed.fastq.gz	FASTQ	DNA	111437	28245899	17	253.5	301
O3-RNds_S15_L001_R1_001.unpaired.fastq.gz	FASTQ	DNA	1425	408178	39	286.4	301
O3-RNds_S15_L001_R2_001.trimmed.fastq.gz	FASTQ	DNA	111437	28146675	17	252.6	301
O3-RNds_S15_L001_R2_001.unpaired.fastq.gz	FASTQ	DNA	93	25424	29	273.4	301
O4-RNds_S16_L001_R1_001.trimmed.fastq.gz	FASTQ	DNA	184856	42733371	22	231.2	301
O4-RNds_S16_L001_R1_001.unpaired.fastq.gz	FASTQ	DNA	1649	460026	47	279	301
O4-RNds_S16_L001_R2_001.trimmed.fastq.gz	FASTQ	DNA	184856	42621426	18	230.6	301
O4-RNds_S16_L001_R2_001.unpaired.fastq.gz	FASTQ	DNA	105	25601	37	243.8	301
Clean
file	format	type	num_seqs	sum_len	min_len	avg_len	max_len
M1-RNds_S9_Paired_Cleaned.fq.1.gz	FASTQ	DNA	975974	238954455	15	244.8	301
M1-RNds_S9_Paired_Cleaned.fq.2.gz	FASTQ	DNA	975974	238236877	15	244.1	301
M1-RNds_S9_Unpaired_Cleaned.fq.gz	FASTQ	DNA	12674	3548075	23	279.9	301
M2-RNds_S10_Paired_Cleaned.fq.1.gz	FASTQ	DNA	68912	16460926	16	238.9	301
M2-RNds_S10_Paired_Cleaned.fq.2.gz	FASTQ	DNA	68912	16416758	16	238.2	301
M2-RNds_S10_Unpaired_Cleaned.fq.gz	FASTQ	DNA	3897	1103974	37	283.3	301
M3-RNds_S11_Paired_Cleaned.fq.1.gz	FASTQ	DNA	44586	9838895	22	220.7	301
M3-RNds_S11_Paired_Cleaned.fq.2.gz	FASTQ	DNA	44586	9813104	22	220.1	301
M3-RNds_S11_Unpaired_Cleaned.fq.gz	FASTQ	DNA	1824	510339	35	279.8	301
M4-RNds_S12_Paired_Cleaned.fq.1.gz	FASTQ	DNA	93801	23310629	28	248.5	301
M4-RNds_S12_Paired_Cleaned.fq.2.gz	FASTQ	DNA	93801	23233285	28	247.7	301
M4-RNds_S12_Unpaired_Cleaned.fq.gz	FASTQ	DNA	2985	849497	16	284.6	301
O1-RNds_S13_Paired_Cleaned.fq.1.gz	FASTQ	DNA	149311	38008053	19	254.6	301
O1-RNds_S13_Paired_Cleaned.fq.2.gz	FASTQ	DNA	149311	37871428	19	253.6	301
O1-RNds_S13_Unpaired_Cleaned.fq.gz	FASTQ	DNA	3420	983224	32	287.5	301
O2-RNds_S14_Paired_Cleaned.fq.1.gz	FASTQ	DNA	67463	13586416	20	201.4	301
O2-RNds_S14_Paired_Cleaned.fq.2.gz	FASTQ	DNA	67463	13554501	20	200.9	301
O2-RNds_S14_Unpaired_Cleaned.fq.gz	FASTQ	DNA	836	224029	26	268	301
O3-RNds_S15_Paired_Cleaned.fq.1.gz	FASTQ	DNA	111303	28212138	17	253.5	301
O3-RNds_S15_Paired_Cleaned.fq.2.gz	FASTQ	DNA	111303	28113257	17	252.6	301
O3-RNds_S15_Unpaired_Cleaned.fq.gz	FASTQ	DNA	1505	429734	29	285.5	301
O4-RNds_S16_Paired_Cleaned.fq.1.gz	FASTQ	DNA	183913	42514027	22	231.2	301
O4-RNds_S16_Paired_Cleaned.fq.2.gz	FASTQ	DNA	183913	42403784	22	230.6	301
O4-RNds_S16_Unpaired_Cleaned.fq.gz	FASTQ	DNA	1713	473475	37	276.4	301
Assembly
file	format	type	num_seqs	sum_len	min_len	avg_len	max_len
M1-RNds_S9_CleanedAssembled/final.contigs.fa	FASTA	DNA	87938	27325245	150	310.7	13894
M2-RNds_S10_CleanedAssembled/final.contigs.fa	FASTA	DNA	9460	2957092	150	312.6	14036
M3-RNds_S11_CleanedAssembled/final.contigs.fa	FASTA	DNA	4910	1648949	150	335.8	15115
M4-RNds_S12_CleanedAssembled/final.contigs.fa	FASTA	DNA	10448	3360069	150	321.6	15566
O1-RNds_S13_CleanedAssembled/final.contigs.fa	FASTA	DNA	14274	4672704	150	327.4	14111
O2-RNds_S14_CleanedAssembled/final.contigs.fa	FASTA	DNA	4230	1506057	150	356	14578
O3-RNds_S15_CleanedAssembled/final.contigs.fa	FASTA	DNA	8866	3042157	150	343.1	15377
O4-RNds_S16_CleanedAssembled/final.contigs.fa	FASTA	DNA	11005	3899470	150	354.3	15326
GeNomad
file	format	type	num_seqs	sum_len	min_len	avg_len	max_len
M1-RNds_S9_Cleaned_geNomad	FASTA	DNA	80150	24433915	150	304.9	13894
M2-RNds_S10_Cleaned_geNomad	FASTA	DNA	8436	2623952	150	311	14036
M3-RNds_S11_Cleaned_geNomad	FASTA	DNA	4426	1486236	150	335.8	15115
M4-RNds_S12_Cleaned_geNomad	FASTA	DNA	9636	3086205	150	320.3	15566
O1-RNds_S13_Cleaned_geNomad	FASTA	DNA	13130	4260412	150	324.5	14111
O2-RNds_S14_Cleaned_geNomad	FASTA	DNA	3589	1271863	150	354.4	14578
O3-RNds_S15_Cleaned_geNomad	FASTA	DNA	7915	2686865	150	339.5	15377
O4-RNds_S16_Cleaned_geNomad	FASTA	DNA	9469	3325353	150	351.2	15326

### Sheet: VANA
Raw
file	format	type	num_seqs	sum_len	min_len	avg_len	max_len
M1-DnsVN_S46_L001_R1_001.fastq.gz	FASTQ	DNA	105052	31620652	301	301	301
M1-DnsVN_S46_L001_R2_001.fastq.gz	FASTQ	DNA	105052	31620652	301	301	301
M2-DnsVN_S47_L001_R1_001.fastq.gz	FASTQ	DNA	92738	27914138	301	301	301
M2-DnsVN_S47_L001_R2_001.fastq.gz	FASTQ	DNA	92738	27914138	301	301	301
M3-DnsVN_S48_L001_R1_001.fastq.gz	FASTQ	DNA	270246	81344046	301	301	301
M3-DnsVN_S48_L001_R2_001.fastq.gz	FASTQ	DNA	270246	81344046	301	301	301
M4-DnsVN_S49_L001_R1_001.fastq.gz	FASTQ	DNA	42790	12879790	301	301	301
M4-DnsVN_S49_L001_R2_001.fastq.gz	FASTQ	DNA	42790	12879790	301	301	301
O1-DnsVN_S52_L001_R1_001.fastq.gz	FASTQ	DNA	216668	65217068	301	301	301
O1-DnsVN_S52_L001_R2_001.fastq.gz	FASTQ	DNA	216668	65217068	301	301	301
O2-DnsVNx_S50_L001_R1_001.fastq.gz	FASTQ	DNA	406251	122281551	301	301	301
O2-DnsVNx_S50_L001_R2_001.fastq.gz	FASTQ	DNA	406251	122281551	301	301	301
O3-DnsVNx_S51_L001_R1_001.fastq.gz	FASTQ	DNA	110887	33376987	301	301	301
O3-DnsVNx_S51_L001_R2_001.fastq.gz	FASTQ	DNA	110887	33376987	301	301	301
O4-DnsVNy_S53_L001_R1_001.fastq.gz	FASTQ	DNA	106093	31933993	301	301	301
O4-DnsVNy_S53_L001_R2_001.fastq.gz	FASTQ	DNA	106093	31933993	301	301	301
Trimmed
file	format	type	num_seqs	sum_len	min_len	avg_len	max_len
M1-DnsVN_S46_L001_R1_001.trimmed.fastq.gz	FASTQ	DNA	100223	26260111	24	262	301
M1-DnsVN_S46_L001_R1_001.unpaired.fastq.gz	FASTQ	DNA	4599	1364299	38	296.7	301
M1-DnsVN_S46_L001_R2_001.trimmed.fastq.gz	FASTQ	DNA	100223	25928947	24	258.7	301
M1-DnsVN_S46_L001_R2_001.unpaired.fastq.gz	FASTQ	DNA	77	21597	79	280.5	301
M2-DnsVN_S47_L001_R1_001.trimmed.fastq.gz	FASTQ	DNA	88181	23870355	28	270.7	301
M2-DnsVN_S47_L001_R1_001.unpaired.fastq.gz	FASTQ	DNA	4294	1277024	37	297.4	301
M2-DnsVN_S47_L001_R2_001.trimmed.fastq.gz	FASTQ	DNA	88181	23557390	28	267.1	301
M2-DnsVN_S47_L001_R2_001.unpaired.fastq.gz	FASTQ	DNA	68	18831	56	276.9	301
M3-DnsVN_S48_L001_R1_001.trimmed.fastq.gz	FASTQ	DNA	260916	69184129	27	265.2	301
M3-DnsVN_S48_L001_R1_001.unpaired.fastq.gz	FASTQ	DNA	8461	2509852	32	296.6	301
M3-DnsVN_S48_L001_R2_001.trimmed.fastq.gz	FASTQ	DNA	260916	68369086	27	262	301
M3-DnsVN_S48_L001_R2_001.unpaired.fastq.gz	FASTQ	DNA	138	38882	35	281.8	301
M4-DnsVN_S49_L001_R1_001.trimmed.fastq.gz	FASTQ	DNA	38107	10735430	28	281.7	301
M4-DnsVN_S49_L001_R1_001.unpaired.fastq.gz	FASTQ	DNA	3297	974993	44	295.7	301
M4-DnsVN_S49_L001_R2_001.trimmed.fastq.gz	FASTQ	DNA	38107	10593968	28	278	301
M4-DnsVN_S49_L001_R2_001.unpaired.fastq.gz	FASTQ	DNA	144	41371	23	287.3	301
O1-DnsVN_S52_L001_R1_001.trimmed.fastq.gz	FASTQ	DNA	196867	54174817	21	275.2	301
O1-DnsVN_S52_L001_R1_001.unpaired.fastq.gz	FASTQ	DNA	14597	4331286	23	296.7	301
O1-DnsVN_S52_L001_R2_001.trimmed.fastq.gz	FASTQ	DNA	196867	53508751	21	271.8	301
O1-DnsVN_S52_L001_R2_001.unpaired.fastq.gz	FASTQ	DNA	820	234877	34	286.4	301
O2-DnsVNx_S50_L001_R1_001.trimmed.fastq.gz	FASTQ	DNA	370532	103458064	21	279.2	301
O2-DnsVNx_S50_L001_R1_001.unpaired.fastq.gz	FASTQ	DNA	25742	7615652	23	295.8	301
O2-DnsVNx_S50_L001_R2_001.trimmed.fastq.gz	FASTQ	DNA	370532	102317173	21	276.1	301
O2-DnsVNx_S50_L001_R2_001.unpaired.fastq.gz	FASTQ	DNA	1574	453239	23	288	301
O3-DnsVNx_S51_L001_R1_001.trimmed.fastq.gz	FASTQ	DNA	99910	27166708	23	271.9	301
O3-DnsVNx_S51_L001_R1_001.unpaired.fastq.gz	FASTQ	DNA	7649	2245868	17	293.6	301
O3-DnsVNx_S51_L001_R2_001.trimmed.fastq.gz	FASTQ	DNA	99910	26874252	23	269	301
O3-DnsVNx_S51_L001_R2_001.unpaired.fastq.gz	FASTQ	DNA	463	132415	23	286	301
O4-DnsVNy_S53_L001_R1_001.trimmed.fastq.gz	FASTQ	DNA	95144	25682215	23	269.9	301
O4-DnsVNy_S53_L001_R1_001.unpaired.fastq.gz	FASTQ	DNA	7112	2097513	23	294.9	301
O4-DnsVNy_S53_L001_R2_001.trimmed.fastq.gz	FASTQ	DNA	95144	25390744	23	266.9	301
O4-DnsVNy_S53_L001_R2_001.unpaired.fastq.gz	FASTQ	DNA	412	117076	23	284.2	301
Clean Reads
file	format	type	num_seqs	sum_len	min_len	avg_len	max_len
M1-DnsVN_S46_Paired_Cleaned.fq.1.gz	FASTQ	DNA	100128	26234296	24	262	301
M1-DnsVN_S46_Paired_Cleaned.fq.2.gz	FASTQ	DNA	100128	25903410	24	258.7	301
M1-DnsVN_S46_Unpaired_Cleaned.fq.gz	FASTQ	DNA	4667	1383323	38	296.4	301
M2-DnsVN_S47_Paired_Cleaned.fq.1.gz	FASTQ	DNA	88105	23848810	28	270.7	301
M2-DnsVN_S47_Paired_Cleaned.fq.2.gz	FASTQ	DNA	88105	23536143	28	267.1	301
M2-DnsVN_S47_Unpaired_Cleaned.fq.gz	FASTQ	DNA	4353	1293327	37	297.1	301
M3-DnsVN_S48_Paired_Cleaned.fq.1.gz	FASTQ	DNA	260638	69108934	27	265.2	301
M3-DnsVN_S48_Paired_Cleaned.fq.2.gz	FASTQ	DNA	260638	68294692	27	262	301
M3-DnsVN_S48_Unpaired_Cleaned.fq.gz	FASTQ	DNA	8563	2538254	32	296.4	301
M4-DnsVN_S49_Paired_Cleaned.fq.1.gz	FASTQ	DNA	38077	10728246	28	281.8	301
M4-DnsVN_S49_Paired_Cleaned.fq.2.gz	FASTQ	DNA	38077	10587093	28	278	301
M4-DnsVN_S49_Unpaired_Cleaned.fq.gz	FASTQ	DNA	3408	1006537	23	295.3	301
O1-DnsVN_S52_Paired_Cleaned.fq.1.gz	FASTQ	DNA	196604	54104736	21	275.2	301
O1-DnsVN_S52_Paired_Cleaned.fq.2.gz	FASTQ	DNA	196604	53439338	21	271.8	301
O1-DnsVN_S52_Unpaired_Cleaned.fq.gz	FASTQ	DNA	15375	4554409	23	296.2	301
O2-DnsVNx_S50_Paired_Cleaned.fq.1.gz	FASTQ	DNA	370081	103335619	21	279.2	301
O2-DnsVNx_S50_Paired_Cleaned.fq.2.gz	FASTQ	DNA	370081	102194492	21	276.1	301
O2-DnsVNx_S50_Unpaired_Cleaned.fq.gz	FASTQ	DNA	27205	8040582	23	295.6	301
O3-DnsVNx_S51_Paired_Cleaned.fq.1.gz	FASTQ	DNA	99758	27128256	23	271.9	301
O3-DnsVNx_S51_Paired_Cleaned.fq.2.gz	FASTQ	DNA	99758	26835743	23	269	301
O3-DnsVNx_S51_Unpaired_Cleaned.fq.gz	FASTQ	DNA	8015	2351353	17	293.4	301
O4-DnsVNy_S53_Paired_Cleaned.fq.1.gz	FASTQ	DNA	95011	25647949	23	269.9	301
O4-DnsVNy_S53_Paired_Cleaned.fq.2.gz	FASTQ	DNA	95011	25356731	23	266.9	301
O4-DnsVNy_S53_Unpaired_Cleaned.fq.gz	FASTQ	DNA	7489	2204907	23	294.4	301
Assembly
file	format	type	num_seqs	sum_len	min_len	avg_len	max_len
M1-DnsVN_S46_CleanedAssembled/final.contigs.fa	FASTA	DNA	91054	31819791	150	349.5	58746
M2-DnsVN_S47_CleanedAssembled/final.contigs.fa	FASTA	DNA	87560	30453025	150	347.8	58746
M3-DnsVN_S48_CleanedAssembled/final.contigs.fa	FASTA	DNA	213784	77012277	150	360.2	60911
M4-DnsVN_S49_CleanedAssembled/final.contigs.fa	FASTA	DNA	44813	15293660	150	341.3	22984
O1-DnsVN_S52_CleanedAssembled/final.contigs.fa	FASTA	DNA	175845	63922243	150	363.5	25426
O2-DnsVNx_S50_CleanedAssembled/final.contigs.fa	FASTA	DNA	292749	108555696	150	370.8	52865
O3-DnsVNx_S51_CleanedAssembled/final.contigs.fa	FASTA	DNA	106463	37346037	150	350.8	12460
O4-DnsVNy_S53_CleanedAssembled/final.contigs.fa	FASTA	DNA	100206	35129749	150	350.6	7038
GeNomad
file	format	type	num_seqs	sum_len	min_len	avg_len	max_len
M1-DnsVN_S46_Cleaned_geNomad	FASTA	DNA	79416	27367178	150	344.6	58746
M2-DnsVN_S47_Cleaned_geNomad	FASTA	DNA	76912	26380563	150	343	58746
M3-DnsVN_S48_Cleaned_geNomad	FASTA	DNA	184416	65341897	150	354.3	60911
M4-DnsVN_S49_Cleaned_geNomad	FASTA	DNA	39627	13369135	150	337.4	22984
O1-DnsVN_S52_Cleaned_geNomad	FASTA	DNA	152951	54728826	150	357.8	25426
O2-DnsVNx_S50_Cleaned_geNomad	FASTA	DNA	251445	91778119	150	365	52865
O3-DnsVNx_S51_Cleaned_geNomad	FASTA	DNA	92931	32162070	150	346.1	12460
O4-DnsVNy_S53_Cleaned_geNomad	FASTA	DNA	87791	30324587	150	345.4	7038

### Sheet: dsRNA_concatenated
Raw
file	format	type	num_seqs	sum_len	min_len	avg_len	max_len
dsRNA-Cellu-M_R1.fastq.gz	FASTQ	DNA	427865	128787365	301	301	301
dsRNA-Cellu-M_R2.fastq.gz	FASTQ	DNA	427865	128787365	301	301	301
dsRNA-Cellu-O_R1.fastq.gz	FASTQ	DNA	1064623	320451523	301	301	301
dsRNA-Cellu-O_R2.fastq.gz	FASTQ	DNA	1064623	320451523	301	301	301
dsRNA-RNeasy-M_R1.fastq.gz	FASTQ	DNA	1226269	369106969	301	301	301
dsRNA-RNeasy-M_R2.fastq.gz	FASTQ	DNA	1226269	369106969	301	301	301
dsRNA-RNeasy-O_R1.fastq.gz	FASTQ	DNA	525272	158106872	301	301	301
dsRNA-RNeasy-O_R2.fastq.gz	FASTQ	DNA	525272	158106872	301	301	301
Trimmed
file	format	type	num_seqs	sum_len	min_len	avg_len	max_len
dsRNA-Cellu-M_R1.trimmed.fastq.gz	FASTQ	DNA	421107	63207021	15	150.1	301
dsRNA-Cellu-M_R1.unpaired.fastq.gz	FASTQ	DNA	4261	982121	23	230.5	301
dsRNA-Cellu-M_R2.trimmed.fastq.gz	FASTQ	DNA	421107	63075800	15	149.8	301
dsRNA-Cellu-M_R2.unpaired.fastq.gz	FASTQ	DNA	495	97563	27	197.1	301
dsRNA-Cellu-O_R1.trimmed.fastq.gz	FASTQ	DNA	1052807	140234518	15	133.2	301
dsRNA-Cellu-O_R1.unpaired.fastq.gz	FASTQ	DNA	7504	1627180	23	216.8	301
dsRNA-Cellu-O_R2.trimmed.fastq.gz	FASTQ	DNA	1052807	139997198	15	133	301
dsRNA-Cellu-O_R2.unpaired.fastq.gz	FASTQ	DNA	573	112233	23	195.9	301
dsRNA-RNeasy-M_R1.trimmed.fastq.gz	FASTQ	DNA	1191822	290588041	15	243.8	301
dsRNA-RNeasy-M_R1.unpaired.fastq.gz	FASTQ	DNA	20194	5710977	27	282.8	301
dsRNA-RNeasy-M_R2.trimmed.fastq.gz	FASTQ	DNA	1191822	289712047	15	243.1	301
dsRNA-RNeasy-M_R2.unpaired.fastq.gz	FASTQ	DNA	1373	354412	16	258.1	301
dsRNA-RNeasy-O_R1.trimmed.fastq.gz	FASTQ	DNA	514744	122953478	17	238.9	301
dsRNA-RNeasy-O_R1.unpaired.fastq.gz	FASTQ	DNA	7105	2016042	26	283.7	301
dsRNA-RNeasy-O_R2.trimmed.fastq.gz	FASTQ	DNA	514744	122571805	17	238.1	301
dsRNA-RNeasy-O_R2.unpaired.fastq.gz	FASTQ	DNA	453	119249	29	263.2	301
Clean Reads
file	format	type	num_seqs	sum_len	min_len	avg_len	max_len
dsRNA-Cellu-M_Paired_Cleaned.fq.1.gz	FASTQ	DNA	353188	50991579	15	144.4	301
dsRNA-Cellu-M_Paired_Cleaned.fq.2.gz	FASTQ	DNA	353188	50891566	15	144.1	301
dsRNA-Cellu-M_Unpaired_Cleaned.fq.gz	FASTQ	DNA	4396	993485	23	226	301
dsRNA-Cellu-O_Paired_Cleaned.fq.1.gz	FASTQ	DNA	885263	111253108	15	125.7	301
dsRNA-Cellu-O_Paired_Cleaned.fq.2.gz	FASTQ	DNA	885263	111090369	15	125.5	301
dsRNA-Cellu-O_Unpaired_Cleaned.fq.gz	FASTQ	DNA	7402	1574628	23	212.7	301
dsRNA-RNeasy-M_Paired_Cleaned.fq.1.gz	FASTQ	DNA	1183273	288564905	15	243.9	301
dsRNA-RNeasy-M_Paired_Cleaned.fq.2.gz	FASTQ	DNA	1183273	287700024	15	243.1	301
dsRNA-RNeasy-M_Unpaired_Cleaned.fq.gz	FASTQ	DNA	21380	6011885	16	281.2	301
dsRNA-RNeasy-O_Paired_Cleaned.fq.1.gz	FASTQ	DNA	511990	122320634	17	238.9	301
dsRNA-RNeasy-O_Paired_Cleaned.fq.2.gz	FASTQ	DNA	511990	121942970	17	238.2	301
dsRNA-RNeasy-O_Unpaired_Cleaned.fq.gz	FASTQ	DNA	7474	2110462	26	282.4	301
Assembly
file	format	type	num_seqs	sum_len	min_len	avg_len	max_len
dsRNA-Cellu-M_CleanedAssembled/final.contigs.fa	FASTA	DNA	26007	12368503	150	475.6	60454
dsRNA-Cellu-O_CleanedAssembled/final.contigs.fa	FASTA	DNA	22451	10935836	150	487.1	93172
dsRNA-RNeasy-M_CleanedAssembled/final.contigs.fa	FASTA	DNA	117812	35773960	150	303.7	14372
dsRNA-RNeasy-O_CleanedAssembled/final.contigs.fa	FASTA	DNA	35530	11520553	150	324.2	15862
GeNomad
file	format	type	num_seqs	sum_len	min_len	avg_len	max_len
dsRNA-Cellu-M_Cleaned_geNomad	FASTA	DNA	19841	7160838	150	360.9	30744
dsRNA-Cellu-O_Cleaned_geNomad	FASTA	DNA	14382	4493292	150	312.4	65517
dsRNA-RNeasy-M_Cleaned_geNomad	FASTA	DNA	107850	32173922	150	298.3	14372
dsRNA-RNeasy-O_Cleaned_geNomad	FASTA	DNA	31550	10063358	150	319	15862

### Sheet: VANA_concatenated
Raw
file	format	type	num_seqs	sum_len	min_len	avg_len	max_len
M_R1_001.fastq.gz	FASTQ	DNA	510826	153758626	301	301	301
M_R2_001.fastq.gz	FASTQ	DNA	510826	153758626	301	301	301
O_R1_001.fastq.gz	FASTQ	DNA	839899	252809599	301	301	301
O_R2_001.fastq.gz	FASTQ	DNA	839899	252809599	301	301	301
Trimmed
file	format	type	num_seqs	sum_len	min_len	avg_len	max_len
M_R1_001.trimmed.fastq.gz	FASTQ	DNA	487427	130050025	24	266.8	301
M_R1_001.unpaired.fastq.gz	FASTQ	DNA	20651	6126168	32	296.7	301
M_R2_001.trimmed.fastq.gz	FASTQ	DNA	487427	128449391	24	263.5	301
M_R2_001.unpaired.fastq.gz	FASTQ	DNA	427	120681	23	282.6	301
O_R1_001.trimmed.fastq.gz	FASTQ	DNA	762453	210481804	21	276.1	301
O_R1_001.unpaired.fastq.gz	FASTQ	DNA	55100	16290319	17	295.7	301
O_R2_001.trimmed.fastq.gz	FASTQ	DNA	762453	208090920	21	272.9	301
O_R2_001.unpaired.fastq.gz	FASTQ	DNA	3269	937607	23	286.8	301
Clean Reads
file	format	type	num_seqs	sum_len	min_len	avg_len	max_len
M_R1_001_Cleaned.fq.gz	FASTQ	DNA	486948	129920286	24	266.8	301
M_R1_001_Cleaned.fq.gz	FASTQ	DNA	486948	128321338	24	263.5	301
M_R1_001_Unpaired_Cleaned.fq.gz	FASTQ	DNA	20991	6221441	23	296.4	301
O_R1_001_Cleaned.fq.1.gz	FASTQ	DNA	761454	210216560	21	276.1	301
O_R1_001_Cleaned.fq.2.gz	FASTQ	DNA	761454	207826304	21	272.9	301
O_R1_001_Unpaired_Cleaned.fq.gz	FASTQ	DNA	58084	17151251	17	295.3	301
Assembly
file	format	type	num_seqs	sum_len	min_len	avg_len	max_len
M_CleanedAssembled/final.contigs.fa	FASTA	DNA	377815	137706004	150	364.5	58746
O_CleanedAssembled/final.contigs.fa	FASTA	DNA	541844	206376963	150	380.9	70644
GeNomad
file	format	type	num_seqs	sum_len	min_len	avg_len	max_len
M_Cleaned_geNomad.fa	FASTA	DNA	324537	116373624	150	358.6	58746
O_Cleaned_geNomad.fa	FASTA	DNA	461195	173100628	150	375.3	70644
